# Seed endophytes of malting barley from different locations are shaped differently and are associated with malt quality traits

**DOI:** 10.1101/2024.05.12.593598

**Authors:** Oyeyemi Ajayi, Ramamurthy Mahalingam

## Abstract

Maximizing microbial functions for improving crop performance requires better understanding of the important drivers of plant-associated microbiomes. However, it remains unclear the forces that shapes microbial structure and assembly, and how plant seed-microbiome interactions impact grain quality. In this work, we characterized the seed endophytic microbial communities of malting barley from different geographical locations and investigated associations between bacterial species diversity and malt quality traits. Host genotype, location, and interactions (genotype x location) significantly impacted the seed endophytic microbial communities. Taxonomic composition analysis identified the most abundant genera for bacterial and fungal communities to be Bacillus (belonging to phylum Firmicutes) and Blumeria (belonging to phylum Ascomycota), respectively. We observed that a greater proportion of bacterial amplicon sequence variants (ASVs) were shared across genotypes and across locations while the greater proportion of the fungal ASVs were unique to each genotype and location. Association analysis showed a negative correlation between alpha diversity indices (Faith PD and Shannon indices) and malt quality traits for barley protein (BP), free amino nitrogen (FAN), diastatic power (DP) and alpha amylase (AA). In addition, most of the bacterial genera were significantly negatively associated with malt extract (ME) -a key trait for maltsters and brewers. We conclude that barley genotype, location, and their interactions shape the seed endophytic microbiome and is key to microbiome manipulation and management during barley production and/or malting.
