## Supplementary Tables for "Seed endophytes of malting barley from different locations are shaped differently and are associated with malt quality traits": Microbiome_Supp_Files.xlsx

### Sheet: Table S1_16S phylum
Table S1. Taxonomic composition of bacterial communities per genotype-location at the phylum level
Sample	ND GENESIS-CASSELTON	AAC SYNERGY-CASSELTON	CONLON-CASSELTON	CONLON-CROOKSTON	ND GENESIS-CROOKSTON	AAC SYNERGY-CROOKSTON	ND GENESIS-ST PAUL	CONLON-ST PAUL	AAC SYNERGY-ST PAUL	CONLON-CARRINGTON	ND GENESIS-CARRINGTON	AAC SYNERGY-CARRINGTON
Proteobacteria	0.756068	0.119084	0.395525	11.1881	15.6795	10.2288	0.00491714	1.57407	0.0749253	2.99165	6.92679	0.335565
Actinobacteriota	0.218488	0.041641	0.283126	0.0997999	0.110923	0.0205761	0.00384123	0.00694623	0.0127466	0.44867	0.730488	0.206903
Firmicutes	99.0246	99.8393	99.3213	88.7121	84.2096	89.7506	99.9912	98.419	99.9123	96.5597	92.3427	99.4575

### Sheet: Table S2_16S_Genus
Table S2. Taxonomic composition of bacterial communities per genotype-location at the genus level
Sample	ND GENESIS-CASSELTON	AAC SYNERGY-CASSELTON	CONLON-CASSELTON	CONLON-CROOKSTON	ND GENESIS-CROOKSTON	AAC SYNERGY-CROOKSTON	ND GENESIS-ST PAUL	CONLON-ST PAUL	AAC SYNERGY-ST PAUL	CONLON-CARRINGTON	ND GENESIS-CARRINGTON	AAC SYNERGY-CARRINGTON
Escherichia-Shigella	0.000322194	0.000699723	0.00026323	0.000661914	0	0.000787029	0.000455874	0.000509786	0.00101954	0.00156486	0.000342524	0.00131282
Kosakonia	0	0	0	0	0.00132394	0.000395353	0	0	0	0.000379766	0.000685547	0
Burkholderia-Caballeronia-Paraburkholderia	0.000799548	0.00177719	0	0.000894342	0.00100999	0.000658921	0	0.000431856	0.000543065	0	0.00187586	0.00033316
Pseudomonas	0.0759587	0.00312014	0.00584247	0.0021897	0.00149762	0.00139729	0.000842446	0.00071976	0.00154272	0.0122297	0.0695545	0.00346775
Aeribacillus	0	0	0	0	0	0.00303797	0.00786395	0	0	0	0	0
Unclassified Enterobacteriaceae	0.0863059	0.00455855	0.0270817	0.121164	2.08522	0.181968	0	0	0	0.448592	0.802812	0.000338393
Unclassified Bacillaceae	0.217866	0.206793	0.106527	0.0535972	0.109796	3.44431	15.8947	2.57202	1.10062	20.6816	3.93414	0.350576
Brevibacillus	0	0.000919788	44.0024	0.00956336	0.000332965	0.00156798	0.00054257	47.4752	0.000714708	0.113791	0.000356306	1.16279
Unclassified Bacilli	0	0	0.00175467	0	0	0	0	0.000882374	0	0	0	0
Microbacterium	0.0134189	0.00165026	0.000605382	0	0	0	0	0	0	0	0	0
Brevundimonas	0	0	0	0	0	0	0.00054257	0	0	0	0	0
Pectobacterium	0.00506123	0.00545274	0	0	0.00848456	0	0.00262037	0.0047734	0.00570435	0	0	0.00519259
Unclassified Microbacteriaceae	0.176011	0.033968	0.266634	0.0962632	0.109925	0.0158014	0.00384123	0.00599433	0.0101375	0.442486	0.663924	0.204896
Unclassified Bacillales	0	0	0	0.173605	0	0.00450662	0.00769642	0	0	0	0	0
Unclassified Sphingomonadaceae	0.00466989	0.000355038	0.00106853	0	0	0	0	0	0	0	0	0
Paenibacillus	0.00526936	0.000377744	0	0.0290445	0.0822296	0.13632	0	0	0	0.00208201	0.0200658	0
Candidatus_Phytoplasma	0	0	0	0.441907	0.0228447	0.82331	0	0	0	0	0	0
Bacillus	98.501	99.628	55.2107	88.0044	71.4891	85.3188	84.0747	48.327	98.8107	75.0554	84.1755	97.7771
Cohnella	0	0	0	0	0	0	0	0.00978268	0	0	0	0
Exiguobacterium	0.249428	0.00121374	0	0	0.000793651	0.0187493	0.00534421	0	0.000333218	0.00164928	0	0
Unclassified Erwiniaceae	0.0583931	0.0026103	0.00620452	0.00851167	0.925907	0.172308	0	0.0109465	0.000166609	0	0.168016	0.00495214
Unclassified Enterobacterales	0.1354	0.0164879	0.0549657	0.759783	1.38809	1.14472	0	0.0201397	0.0351973	0.0367218	0.588479	0.0128104
Ureibacillus	0	0	0	0	0	0	0	0	0	0	3.33183	0.000338393
Serratia	0.000322194	0.00025183	0	0	0	0	0	0	0.000476472	0.00112098	0	0.000583331
Unclassified Micrococcales	0	0	0	0	0	0.000351141	0	0	0	0	0.0211276	0
Unclassified Planococcaceae	0.00208001	0	0	0	0	0	0.000361713	0	0	0	0	0
Rhodococcus	0.0290585	0.00602274	0.0158869	0.00353674	0.000998895	0.00442355	0	0.0009519	0.00260913	0.00618396	0.0454356	0.00200667
Ampullimonas	0	0	0	0.00169683	0	0	0	0	0	0	0	0
Lysinibacillus	0.0489706	0.00200761	0	0	12.5045	0	0	0	0	0	0	0.00049974
Pantoea	0.0517823	0.00841456	0.0155269	0.0627383	0.302114	0.0930964	0	0.0487322	0.0302752	0.0141998	0.220586	0.0281874
Xanthomonas	0.281869	0.0749784	0.280269	10.2303	10.9642	8.62989	0	1.48781	0	2.47685	5.07242	0.278387
Unclassified Rhizobiaceae	0.0123473	0.000377744	0.00430235	0	0	0	0	0	0	0	0.00133292	0
Flavobacterium	0.000799548	0	0	0	0	0	0	0	0	0	0	0
Thermoactinomyces	0	0	0	0	0	0	0	0.0341531	0	0.705148	0.00112721	0
Unclassified Xanthomonadaceae	0	0	0	0.000165479	0.000998895	0	0	0	0	0	0.000685547	0
Fontibacillus	0	0	0	0	0	0	0	0	0	0	0.879691	0.166251
Unclassified Oxalobacteraceae	0.0428371	0	0	0	0.00063226	0.00359551	0.000455874	0	0	0	0	0

### Sheet: Table S3_ITS_phylum
Table S3. Taxonomic composition of fungal communities per genotype-location at the phylum level
Sample	ND GENESIS-CASSELTON	AAC SYNERGY-CASSELTON	CONLON-CASSELTON	CONLON-CROOKSTON	ND GENESIS-CROOKSTON	AAC SYNERGY-CROOKSTON	ND GENESIS-ST PAUL	CONLON-ST PAUL	AAC SYNERGY-ST PAUL	CONLON-CARRINGTON	ND GENESIS-CARRINGTON	AAC SYNERGY-CARRINGTON
Chytridiomycota	0.00261273	0.00209554	0.000878674	0.000849195	0.00166263	0.00172274	0.00161239	0.00144353	0.00301056	0.00120526	0.00195442	0.00111136
Fungi_phy_Incertae_sedis	0.636119	0.255632	0.0851049	1.59721	0.719125	0.482519	0.444717	0.585643	0.660895	0.408445	0.611245	0.368124
Ascomycota	97.2545	92.2486	91.2542	91.3306	97.3595	92.3343	97.8934	91.9673	91.7615	91.6036	89.3801	89.0952
Mucoromycota	0	0	0	0	0	0	0	0	0	9.62948e-05	0	0
Rozellomycota	0	0	0.000132397	0	0	8.84151e-05	0	0	0	0.000144442	8.63838e-05	1.72768e-05
Mortierellomycota	0.00262134	0.000399805	0.00188784	0.000968163	0.00132764	0.00218936	0.000770762	0.00136345	0.00150546	0.00142328	0.00109027	0.00107006
Basidiomycota	0.328237	0.0718938	0.0679381	0.0384434	0.0525708	0.123211	0.130059	0.0580199	0.132719	0.21477	0.144593	0.446801
Glomeromycota	0	0	0	0	0	0	0	0	9.90191e-05	0	0	0
Unclassified Fungi	1.77595	7.42134	8.58986	7.03197	1.86578	7.05601	1.52941	7.38621	7.44031	7.77035	9.86094	10.0877

### Sheet: TableS4_ITS_Genus
Table S4. Taxonomic composition of fungal communities per genotype-location at the genus level
Sample	ND GENESIS-CASSELTON	AAC SYNERGY-CASSELTON	CONLON-CASSELTON	CONLON-CROOKSTON	ND GENESIS-CROOKSTON	AAC SYNERGY-CROOKSTON	ND GENESIS-ST PAUL	CONLON-ST PAUL	AAC SYNERGY-ST PAUL	CONLON-CARRINGTON	ND GENESIS-CARRINGTON	AAC SYNERGY-CARRINGTON
Erythrobasidium	0.00206401	0.00124384	0	0	0	0	0	0.00316518	0	0	0	0
Tranzscheliella	0.00165816	0	0	0	0	0	0	0.00089412	0	0	0	0
Spizellomycetales_gen_Incertae_sedis	0.000173531	0	0.000246767	0	0	0	0.000106886	9.37421e-05	0	0	0.000172768	0.00026198
Unclassified Ustilaginaceae	0	0	0	0	0	0	0	0	0	0	0.000115035	0
Lilapila	0.0276599	0.0378286	0.0199808	0.0272526	0.0350863	0.0299536	0.0236942	0.0250728	0.0247566	0.0186248	0.0235085	0.0317671
Sordariomycetes_gen_Incertae_sedis	0	0	0.000339355	0.00065012	0.000486786	0	0.000397366	0	0	0	7.66899e-05	0
Ustilago	0	0	0	0.00647011	0.0145512	0.0832878	0.0795735	0.00437165	0.0675507	0	0.0145312	0
Trichocladium	0.000900584	0.000521562	0.000729246	0.000740791	0.000895034	0.000219346	0	0.000667868	0.000198038	0.000407539	0.000733284	0.000192188
Parastagonospora	0	0	0	0.0424355	0	0	0	0	0	0	0	0
Hannaella	0.00140003	0	0	9.07596e-05	8.52188e-05	0	0	0	0	0.000137328	0.00017095	0
Tilletiopsis	0.000218755	0	0	0	0.00240934	0	0	0	0	0.00672806	0.00286887	0.0250222
Rhodotorula	0	0	0	0	0	0	0	0	0.000101822	0	0	0
Preussia	0.000478668	0	8.8265e-05	0.000301731	0	0.000270722	0	0	0	0.000682409	0.000172768	0
Chaetomidium	0	0	0	0	0	0	0	0.000993467	0	0	0	0
Radulidium	0.000619202	0	0	0	0	0	0	0	0	0	0	0
Unclassified Phaeosphaeriaceae	0	0	0.00119897	0.00429102	0.000759059	0	0	0	0	0.00782591	0	0
Taphrina	0	0	0	0	0	0	0	0.00209615	0	0	0	0
Unclassified fungi	1.77595	7.42134	8.58986	7.03197	1.86578	7.05601	1.52941	7.38621	7.44031	7.77035	9.86094	10.1444
Lasiosphaeriaceae_gen_Incertae_sedis	0	0	0	0.000181519	0.000141054	0	0	0	0	0	0	0
Symmetrospora	0.0275052	0.00231577	0.00508481	0	0	0	0	0.00188402	0	0	0.0230362	0.0113503
Sordariales_gen_Incertae_sedis	0	0	0.000127258	0	0	0	0	0	0	0	8.49074e-05	0
Unclassified Basidiomycota	0	0	0	9.07596e-05	0.000484158	0.00566708	0.00586916	0	0.011578	0	0.000115035	0
Fusicolla	0.00422362	0.00108348	0.00288646	0.00168122	0.000897574	0.00364908	0.0014893	0.00162785	0.00416404	0.00605912	0.00163231	0.00105248
Tremellales_gen_Incertae_sedis	0.00276577	0	0	0	0	0	0	0	0	0	0	0
Dioszegia	0.00760581	0	0	0	0.000376143	0	0	0	0	0.00391886	0.00264973	0
Pleosporaceae_gen_Incertae_sedis	0	0	0	0	0	0	0	0	0	0.0011342	0	0
Filobasidium	0.0140965	0.00077843	0.00180195	0.000739956	0.00185866	0.00269736	0.00072965	0.0158376	0.0203222	0.0132714	0.0225565	0.0231463
Unclassified Nectriaceae	0.000608464	0	0.000420491	0.000265604	0.000282108	0.000402772	0.000449207	0.000102749	0.000194212	0.0239218	0.000383503	9.60942e-05
Alternaria	0.28351	0.0266073	0.0100776	0.160164	0.135768	0.0558638	0.0281349	0.0279867	0.0655487	0.0867139	0.147219	0.372229
Aureobasidium	0	0	0	0	0	0	0	0	0.000533503	0	0	0
Pseudozyma	0	0	0	0	0	0	0.00079046	0	0	0	0	0
Agaricomycetes_gen_Incertae_sedis	8.67549e-05	0	0.000123383	0.000129465	0	0	0	0	0	0	0	0
Unclassified Pleosporaceae	0.000339378	0	0	0.0029806	0.000424855	0.0013173	0	0	0.000451206	0	0.00123318	0.000786787
Neoschizothecium	0	0	0	0	0	0	0	0	0	0.0003162	0	0
Pyrenophora	0	0	0	0	0	0	0	0	0.000397345	0.000451714	0	0.187624
Pezizales_gen_Incertae_sedis	0	0	0	0	0	8.77382e-05	0	0	0	0.000135514	0	0
Ustilaginaceae_gen_Incertae_sedis	0.00339871	0.00191018	0	0	0	0	0.00287953	0	0.000865491	0	0	0
Vishniacozyma	0.0176588	0.00593254	0.00268064	0.00317515	0.00618919	0.00359708	0.0021965	0.0100846	0.00482595	0.113951	0.0301104	0.148382
Papiliotrema	0.000262506	9.08145e-05	0.000220662	0	0	0	0	0.00104314	0.000508369	0	0	0
Unclassified Saccharomycetales	0	0	0	0.000474705	0.000141054	0	0.000112923	0	0	0	0	0.000192188
Orbiliaceae_gen_Incertae_sedis	0.00012384	0	0	0	0	0	0	0	0	0	0	0
Penicillium	0	0	0	0	0	0	0	0.00134118	0	0	0	0
Sporobolomyces	0.0578538	0	0.00407435	0.00216078	0.00785559	0.00333204	0	0.00103116	0.000203645	0.038917	0.0211566	0.0269738
Naganishia	0	0	0.000132397	0	9.40359e-05	0	0	0	0	9.03429e-05	0	0
Unclassified Ascomycota	1.13515	0.944578	0.831599	0.797993	1.11532	0.912461	1.16052	0.839949	1.08813	0.745897	1.05563	1.25916
Hypocreales_gen_Incertae_sedis	8.67656e-05	0.000310959	0	0.000120212	0.000189765	8.84151e-05	0	0.00129151	0.000104329	0	0.000412531	0
Didymellaceae_gen_Incertae_sedis	0	0	0	0	0	0	0	0	0	0	0	0.00241022
Kondoa	0	0	0	0	0	0	0	0	0	0.00163701	0.000299163	0.00131788
Curvularia	0	0	0	0	0	0	0.000223361	0	0.021092	0	0	0.000102805
Peniophoraceae_gen_Incertae_sedis	0	0.00152875	0	0	0	0	0	0	0	0	0	0
Alfaria	0	0	0.000199829	0	0	0	0	0	0	0	0	0
Unclassified Orbiliomycetes	0	0	0.000296935	0	0.000473142	0	0.000160329	0.000594008	0	0.000234785	0.000212836	0
Unclassified Orbiliaceae	0.00160838	0.0028367	0.000337874	0.00100538	0.00159407	0.000805308	0.00167906	0.00129276	0.00313944	0.000328104	0.00223591	0.00356578
Unclassified Chytridiomycota	0.00102644	0.00163073	0.000243281	0.000387182	0.000988646	0.000839944	0.000488178	0.000294737	0.00192094	0.000472973	0.0011374	0.000158145
Unclassified Cordycipitaceae	0.00361208	0	0	0	0	0	0	0	0	0	0	0
Acremonium	0.0235582	0.000644143	0.000599345	0.00067162	0.000551998	0.000987378	0.000591962	0.00102396	0.000917588	0.000497455	0.000257675	0.000946957
Unclassified Hypocreales_fam_Incertae_sedis	0.000520594	0	0.000839282	0	0	0	0	0	0	0	0	0
Mortierellaceae_gen_Incertae_sedis	0	0	0.000254516	0	0	0	0	0	0	0	0	0
Powellomyces	0	0	0	0	0	0	0.000106886	0	0	0	0	0
Cistella	0	0	0	0.000120212	0	9.09183e-05	0	0	0	0	0	0
Botryotrichum	0	0	0	0	0	0.000315842	0	0	0	0	0	0
Unclassified Helotiales	0	0	0	0	0	0	0	0	0	9.62948e-05	0	0
Lobulomycetales_gen_Incertae_sedis	0.00012384	0.000266536	0.00017653	0.000120212	0.000546151	0.000441399	0.000377892	0.000397387	0	0.00022888	0	0.000144141
Blumeria	95.7	91.2249	90.3748	90.2383	96.0266	91.3074	96.6681	91.0501	90.4011	90.6833	88.0932	87.1237
Neosetophoma	0	0	0	0	0	0	0	0	0.00109545	0	0	0
Cladosporium	0.00285795	0.00233128	0.000205639	0	0	0.00085168	0.00268474	0.000187484	0.00168871	0.00162781	0.00139334	0.00131724
Unclassified Chaetomiaceae	0	0	0	0.000274063	0	0	0	0	0	0	0	0
Phomatosporaceae_gen_Incertae_sedis	0	0	0	0	0	0	0	0	0	0	0.000128213	0
Sarocladium	0	0	8.8265e-05	0	0	0	0	0	0	0	0	0
Bipolaris	0.0300907	0.00106187	0.00337504	0.0401201	0.0152739	0.00860057	0.000434735	0.000674627	0.0124043	0.00103316	0.00680028	0.0335805
Unclassified Pleosporales	0	0	0.000678709	0.00104374	0	0.00131607	0	0	0	0.0027435	0.00657784	9.60942e-05
Unclassified Sordariomycetes	0	0	0.00085555	0	0.000213047	0.000307084	0	0	0.000305467	0.00298388	0	0
Ascomycota_gen_Incertae_sedis	0.000382008	9.96472e-05	0	0	0.000222711	0.000488921	0.000193654	0	0	0	0	0
Saitozyma	0	0	0	0	0	0	0	0.00317248	0	0	0	0
Actinomucor	0	0	0	0	0	0	0	0	0	9.62948e-05	0	0
Cystofilobasidium	0	0	0	0	0	0	0	0	0.000312986	0	0	0
Murispora	0	0	0.000132397	0	0	0.000179333	0	0	0	0	0	0
Fusarium	0.0246175	0.000136222	0	0.000731948	0.000901383	0.00229879	0	0.00496899	0.128563	0.00880958	0.0331252	0.000366773
Tausonia	0.00864652	0.011182	0.00647477	0.0107236	0.0103262	0.00683828	0.00911031	0.00945915	0.00733954	0.00681446	0.00931526	0.0099527
Chytridiales_gen_Incertae_sedis	0	9.86291e-05	0	0	0	0	0	0	0	0	0	0
Rozellomycota_gen_Incertae_sedis	0	0	0.000132397	0	0	8.84151e-05	0	0	0	0.000144442	8.63838e-05	0
Rhizophydium	0.00115877	9.96472e-05	0.000212097	0.000341802	0.000127828	0.000441399	0.000532547	0.000452164	0.000739869	0.000322152	0.000644244	0.00033633
Kurtzmanomyces	0	0	0	0	0	0	0	0	0	0	8.54752e-05	0
Buckleyzyma	0.00121457	0	0	0	0	0	0	0.00198693	0	0	0	0
Claviceps	0	0	0.00035306	0	0	0	0	0	0	0	0	0
Moesziomyces	0.153715	0.000838347	0.00229921	0.000249677	0.000459662	0	0	0.00257857	0	0.00019259	7.66899e-05	0
Sporormia	0.0013715	0.000665125	0.00148287	0.000530414	0.000860612	0.00137889	0.000427543	0.000435851	0.00139472	0.00185617	0	0
Spizellomyces	0.000130148	0	0	0	0	0	0	0.000205498	0.000349748	0.000181255	0	0
Schizophyllum	0	0	0	0	0	0	0	0.000943794	0	0	0	0
Mortierella	0.00262134	0.000399805	0.00163332	0.000968163	0.00132764	0.00218936	0.000770762	0.00136345	0.00150546	0.00142328	0.00109027	0.001065
Rhizophagus	0	0	0	0	0	0	0	0	9.90191e-05	0	0	0
Acrostalagmus	0.000216887	0	0	0.000137031	0.000127828	0	0	0	0	0	0	0
Bullera	0.0273432	0.0431335	0.0350279	0.0146132	0.00788145	0.0177918	0.0284293	0.00141941	0.0188723	0.0270483	0.0175063	0.276208
Niesslia	0	0	0	0	0	0	0	0	0	0.000135514	0	0
Nigrospora	0.00694937	0.000197258	0	0	0	0	0	0	0	0	0	0.000981613
Metschnikowia	0.000503751	0.000310959	8.8265e-05	0	0.0179412	0.00117375	0	0.0006459	0.000957664	0.000496886	0.000596566	0.000768753
Malassezia	0.000743043	0.00283995	0.0100181	0	0	0	0.000480986	0	0	0	0	0
Ascobolus	0	0	0	0	0	0	0	0	9.51924e-05	0	0	0
Unclassified Leotiomycetes	0	0.000177691	0	0	0	0	0	0	0	0	0	0
Kalmanozyma	0	0	0	0	0	0	0	0.000148132	0	0	0	0
Anthracocystis	0	0	0	0	0	0	0	0	0.000237981	0	0	0
Unclassified Orbiliales	0	0.000394516	0	0.000657414	0	0	0	0	0	0	0	0
Aspergillus	0	0	0	0	0	0	0	0	0.00038077	0.00155639	0	0
Stemphylium	0	0	0	0.00213227	0	0	0	0	0	0.00117446	0	0
Fungi_gen_Incertae_sedis	0.636119	0.255632	0.0851049	1.59721	0.719125	0.482519	0.444717	0.585643	0.660895	0.408445	0.611245	0.307344
Unclassified Agaricomycetes	0	9.96472e-05	0	0	0	0	0	0	0	0	0	0
Microdochium	0.000218755	0.000749898	0.000293061	0.000645912	0.000519314	0.000710872	0.000798633	0	0.000763074	0	0.000344172	0
Achroiostachys	0	0.000295887	0	0	0.000237206	0	0	0.000198693	0	0	0.000129576	0
Unclassified Didymellaceae	0	0	0	0	0	0	0	0.00173371	0	0.00177615	0	0
Pleosporales_gen_Incertae_sedis	0.00401241	0.00257718	0.00213856	0.00444955	0.00340743	0.0029943	0.00314279	0.0039158	0.00311707	0.00258822	0.00388013	0.00273767
Iodophanus	0.000247681	0.00037498	0	0.000240424	0.000213047	0	0	0.000444396	0	0.000135514	8.54752e-05	0.000240235
Chaetomium	0	0	0	0	0	0	0.000193654	0	0	0	0	0
Entyloma	0	0	0	0	0	0	0	0	0	0.00206394	0	0

### Sheet: TableS5_perm_16S_parwise
Table S5 : PERMANOVA of bacterial seed microbiome composition based on Unweighted Unifrac, Bray-Curtis and Jaccard distances for malting barley
Ununifrac
Sample Type	Factors	Degree of Freedom	Sum of Squares	R2	F.model	P
All samples	Genotype	2	1.27	0.16	11.1	0.001
	Location	3	2.34	0.3	13.7	0.001
	Genotype X Location	6	2.21	0.28	6.47	0.001
	Residuals	36	2.05	0.26	NA	NA
	Total	47	7.87	1	NA	NA
ND Genesis	Location	3	2.02	0.76	12.64	0.001
	Residuals	12	0.64	0.24	NA	NA
	Total	15	2.66	1	NA	NA
AAC Synergy	Location	3	1.03	0.59	5.8	0.001
	Residuals	12	0.71	0.41	NA	NA
	Total	15	2.66	1	NA	NA
Conlon	Location	3	1.5	0.68	8.59	0.001
	Residuals	12	0.7	0.32	NA	NA
	Total	15	1.75	1	NA	NA
Bray-Curtis
Sample Type	Factors	Degree of Freedom	Sum of Squares	R2	F.model	P
All samples	Genotype	2	3.04	0.35	147.1	0.001
	Location	3	2.26	0.26	72.96	0.001
	Genotype X Location	6	2.96	0.34	47.66	0.001
	Residuals	36	0.37	0.05	NA	NA
	Total	47	1.21	1	NA	NA
ND Genesis	Location	3	1.17	0.92	43.33	0.001
	Residuals	12	0.11	0.08	NA	NA
	Total	15	1.28	1	NA	NA
AAC Synergy	Location	3	0.34	0.76	12.8	0.001
	Residuals	12	0.11	0.24	NA	NA
	Total	15	0.45	1	NA	NA
Conlon	Location	3	3.71	0.96	94.2	0.001
	Residuals	12	0.16	0.04	NA	NA
	Total	15	3.86	1	NA	NA
Jaccard
Sample Type	Factors	Degree of Freedom	Sum of Squares	R2	F.model	P
All samples	Genotype	2	0.3	0.27	28.26	0.001
	Location	3	0.3	0.27	18.73	0.001
	Genotype X Location	6	0.32	0.29	9.99	0.001
	Residuals	36	0.19	0.17	NA	NA
	Total	47	1.21	1	NA	NA
ND Genesis	Location	3	2.05	0.87	26.69	0.001
	Residuals	12	0.31	0.13	NA	NA
	Total	15	2.36	1	NA	NA
AAC Synergy	Location	3	0.76	0.71	9.99	0.001
	Residuals	12	0.31	0.29	NA	NA
	Total	15	1.07	1	NA	NA
Conlon	Location	3	4.2	0.92	49	0.001
	Residuals	12	0.34	0.08	NA	NA
	Total	15	4.55	1	NA	NA

### Sheet: TableS6_perm_pairwise_ITS
Table S6 : PERMANOVA of fungal seed microbiome composition based on Bray-Curtis and Jaccard distances for malting barley
Bray Curtis
Sample Type	Factors	Degree of Freedom	Sum of Squares	R2	F.model	P
All samples	Genotype	2	0.11	0.29	34.64	0.001
	Location	3	0.1	0.28	22.19	0.001
	Genotype X Location	6	0.11	0.29	11.63	0.001
	Residuals	36	0.06	0.14	NA	NA
	Total	47	0.37	1	NA	NA
ND Genesis	Location	3	0.05	0.74	11.13	0.001
	Residuals	12	0.02	0.26	NA	NA
	Total	15	0.07	1	NA	NA
AAC Synergy	Location	3	0.08	0.81	16.74	0.001
	Residuals	12	0.02	0.19	NA	NA
	Total	15	0.1	1	NA	NA
Conlon	Location	3	0.07	0.82	18.08	0.001
	Residuals	12	0.016	0.18	NA	NA
	Total	15	0.09	1	NA	NA
Jaccard
Sample Type	Factors	Degree of Freedom	Sum of Squares	R2	F.model	P
All samples	Genotype	2	0.3	0.27	28.26	0.001
	Location	3	0.3	0.27	18.73	0.001
	Genotype X Location	6	0.32	0.29	9.99	0.001
	Residuals	36	0.19	0.17	NA	NA
	Total	47	1.21	1	NA	NA
ND Genesis	Location	3	0.17	0.71	9.75	0.001
	Residuals	12	0.07	0.29	NA	NA
	Total	15	0.23	1	NA	NA
AAC Synergy	Location	3	0.24	0.78	14	0.001
	Residuals	12	0.07	0.22	NA	NA
	Total	15	0.31	1	NA	NA
Conlon	Location	3	0.22	0.79	15.31	0.001
	Residuals	12	0.06	0.21	NA	NA
	Total	15	0.26	1	NA	NA

### Sheet: TableS7_DAA_bacterial 16S 
Table S7 : Differential abundance analysis of pairwise genotype and location comparison of the malting barley seed endophytic bacterial communties
St. Paul vs. Crookston (Positive logFC indicates increased endophytic bacterial (EB) abundance in St Paul (decrease EB in Crookston), while negative logFC indicates decreased EB in St. Paul (increased EB in Crookston))
Row.names	logFC	logCPM	F	PValue	FDR	Kingdom	Phylum	Class	Order	Family	Genus	Species
10c923f80b8fb2516c8e18018b69a5d2	-12.4218	11.9639	1592.66	8.27e-13	3.97e-11	d__Bacteria	Proteobacteria	Gammaproteobacteria	Enterobacterales	Enterobacteriaceae	Unclassified Enterobacteriaceae	NA
134c9712b54194e4726dd54aa9cd4938	4.72733	15.2377	14.2171	0.00110075	0.00528359	d__Bacteria	Firmicutes	Bacilli	Bacillales	Bacillaceae	Unclassified Enterobacteriaceae	NA
4ab7662f7718eaad84657c817bc3e7d9	-3.25941	8.70478	25.9922	4.56e-05	0.000312528	d__Bacteria	Actinobacteriota	Actinobacteria	Micrococcales	Microbacteriaceae	Unclassified Microbacteriaceae	NA
6a8b92348d330b82a80db6a0ce6de463	-9.59954	8.73877	1133.55	4.87e-12	1.17e-10	d__Bacteria	Firmicutes	Bacilli	Paenibacillales	Paenibacillaceae	Paenibacillus	NA
6fe3e334cd8d08de34f48ecafc253fca	-11.9401	11.0777	666.389	7.67e-11	1.23e-09	d__Bacteria	Firmicutes	Bacilli	Acholeplasmatales	Acholeplasmataceae	Candidatus_Phytoplasma	NA
86278af52227cf69083f44eb9e954497	3.92757	4.96582	63.1976	0.000859015	0.00515409	d__Bacteria	Firmicutes	Bacilli	Paenibacillales	Paenibacillaceae	Cohnella	NA
a2a628c3f64e884d598821443db5a171	-8.0919	10.8746	14.4935	0.00100867	0.00528359	d__Bacteria	Proteobacteria	Gammaproteobacteria	Enterobacterales	Erwiniaceae	Unclassified Erwiniaceae	NA
a8324f12bd74d6b495eb3799d684f111	-6.58805	12.4496	48.0514	6.98e-07	8.37e-06	d__Bacteria	Proteobacteria	Gammaproteobacteria	Enterobacterales	Unclassified Enterobacteriaceae	Unclassified Enterobacteriaceae	NA
cccf693c9e757d7b5ffacb5d97738f38	-13.989	14.3481	352.62	1.9e-05	0.000152181	d__Bacteria	Firmicutes	Bacilli	Bacillales	Planococcaceae	Lysinibacillus	NA
e28abed63dd9831365aaced43cd1f049	-13.1934	15.6718	32.9077	1.02e-05	9.79e-05	d__Bacteria	Proteobacteria	Gammaproteobacteria	Xanthomonadales	Xanthomonadaceae	Xanthomonas	NA
ed51fd88d01c1d97778d7b8459550ac7	5.40766	6.17431	46.9095	0.00180821	0.00789036	d__Bacteria	Firmicutes	Bacilli	Thermoactinomycetales	Thermoactinomycetaceae	Thermoactinomyces	NA
Casselton vs. Carrington (The negative logFC indicates decreased EB in Casselton (increased EB in Carrington).
Row.names	logFC	logCPM	F	PValue	FDR	Kingdom	Phylum	Class	Order	Family	Genus	Species
00a9de332cd89a31766ac8024258211b	-17.1577	4.39619	96.2706	4e-13	2.4e-12	d__Bacteria	Proteobacteria	Gammaproteobacteria	Enterobacterales	Enterobacteriaceae	Escherichia-Shigella	NA
09d941ea6dc1334ed48b58a147a9435b	-21.6094	3.93712	92.1003	5.84e-08	1.42e-07	d__Bacteria	Proteobacteria	Gammaproteobacteria	Enterobacterales	Enterobacteriaceae	Kosakonia	NA
0c1622a5e068de6265f37c396a0d2914	-16.3355	4.41681	95.6824	6.39e-12	2.79e-11	d__Bacteria	Proteobacteria	Gammaproteobacteria	Burkholderiales	Burkholderiaceae	Burkholderia-Caballeronia-Paraburkholderia	NA
0cc7e4b712a6f42d73598b6e7af3dfca	-15.0162	8.21068	415.698	5.68e-21	1.36e-19	d__Bacteria	Proteobacteria	Gammaproteobacteria	Pseudomonadales	Pseudomonadaceae	Pseudomonas	NA
10c923f80b8fb2516c8e18018b69a5d2	-15.5594	11.1648	67.0447	2.8e-09	8.4e-09	d__Bacteria	Proteobacteria	Gammaproteobacteria	Enterobacterales	Enterobacteriaceae	Unclassified Enterobacteriaceae	NA
134c9712b54194e4726dd54aa9cd4938	-9.79115	15.3754	129.938	2.11e-11	7.78e-11	d__Bacteria	Firmicutes	Bacilli	Bacillales	Bacillaceae	Unclassified Baccilaceae	NA
378d7d592cc15879ec958a982c83e98d	-19.3109	4.05528	47.5192	5.94e-05	0.000101795	d__Bacteria	Firmicutes	Bacilli	Unclassified Bacilli	Unclassified Bacilli	Unclassified Bacilli	NA
3b4e30b248333bd2ba4efeba38327b0e	-15.6444	5.29327	45.7635	7.41e-07	1.48e-06	d__Bacteria	Actinobacteriota	Actinobacteria	Micrococcales	Microbacteriaceae	Microbacterium	NA
4843650d28e9714f6f038545ea98d416	-13.1825	5.31229	56.4563	2.11e-08	5.63e-08	d__Bacteria	Proteobacteria	Gammaproteobacteria	Enterobacterales	Pectobacteriaceae	Pectobacterium	NA
4ab7662f7718eaad84657c817bc3e7d9	-11.0367	11.5475	959.458	4.68e-22	2.25e-20	d__Bacteria	Actinobacteriota	Actinobacteria	Micrococcales	Microbacteriaceae	Unclassified Microbacteriaceae	NA
60fcf021e2e1022093462d283c10e151	-17.5631	4.53448	59.0729	1.17e-07	2.67e-07	d__Bacteria	Proteobacteria	Alphaproteobacteria	Sphingomonadales	Sphingomonadaceae	Unclassified Sphingomonadaceae	NA
6a8b92348d330b82a80db6a0ce6de463	-19.048	5.89058	113.937	3.02e-13	2.07e-12	d__Bacteria	Firmicutes	Bacilli	Paenibacillales	Paenibacillaceae	Paenibacillus	NA
87ede1ddd0b92c896520ada51b67c4e4	-16.2359	8.75662	39.4572	4.41e-07	9.62e-07	d__Bacteria	Firmicutes	Bacilli	Exiguobacterales	Exiguobacteraceae	Exiguobacterium	NA
a2a628c3f64e884d598821443db5a171	-14.6239	8.69093	71.2524	3.55e-10	1.22e-09	d__Bacteria	Proteobacteria	Gammaproteobacteria	Enterobacterales	Erwiniaceae	Unclassified Erwiniaceae	NA
a8324f12bd74d6b495eb3799d684f111	-12.874	10.4729	483.051	2.37e-19	1.9e-18	d__Bacteria	Proteobacteria	Gammaproteobacteria	Enterobacterales	Unclassified Enterobacterales	Unclassified Enterobacterales	NA
a8b3c475fca5a676cee1e13445757518	-29.9258	12.4426	230.794	9.1e-09	2.57e-08	d__Bacteria	Firmicutes	Bacilli	Bacillales	Bacillaceae	Ureibacillus	NA
b44a26c9db856b5ba2286874ebdc9bbb	-18.1379	4.12141	99.5721	5.18e-12	2.48e-11	d__Bacteria	Proteobacteria	Gammaproteobacteria	Enterobacterales	Yersiniaceae	Serratia	NA
bb070dd515ff57c71b6485c12c8eec2a	-24.3466	5.60114	739.509	5.92e-08	1.42e-07	d__Bacteria	Actinobacteriota	Actinobacteria	Micrococcales	Unclassified Micrococcales	Unclassified Micrococcales	NA
bb219e1da89a1c7a10f67f24aaec1e6d	-19.2727	4.06957	88.2374	3.14e-06	6.03e-06	d__Bacteria	Firmicutes	Bacilli	Bacillales	Planococcaceae	Unclassified Planococcaceae	NA
c2ae939001974fd5a395be3c2d12fc90	-14.3387	7.55028	355.119	7.54e-20	9.04e-19	d__Bacteria	Actinobacteriota	Actinobacteria	Corynebacteriales	Nocardiaceae	Rhodococcus	NA
cccf693c9e757d7b5ffacb5d97738f38	-14.4408	6.62838	33.3062	7.49e-06	1.33e-05	d__Bacteria	Firmicutes	Bacilli	Bacillales	Planococcaceae	Lysinibacillus	NA
cfd66484f9b7367210034a76a621d445	-13.2613	9.1742	450.616	1.37e-19	1.31e-18	d__Bacteria	Proteobacteria	Gammaproteobacteria	Enterobacterales	Erwiniaceae	Pantoea	NA
e28abed63dd9831365aaced43cd1f049	-10.8561	13.7855	805.683	9.16e-21	1.46e-19	d__Bacteria	Proteobacteria	Gammaproteobacteria	Xanthomonadales	Xanthomonadaceae	Xanthomonas	NA
e6324d6d4ad977784de8b072542e3844	-17.4117	5.4498	103.073	1.52e-11	6.09e-11	d__Bacteria	Proteobacteria	Alphaproteobacteria	Rhizobiales	Rhizobiaceae	Unclassified Rhizobiaceae	NA
e8107cfdea2e43ed3fdf09f08eabcee2	-19.5271	3.87682	41.4332	8.56e-05	0.000141683	d__Bacteria	Bacteroidota	Bacteroidia	Flavobacteriales	Flavobacteriaceae	Flavobacterium	NA
ed51fd88d01c1d97778d7b8459550ac7	-29.9673	10.2165	227.997	4.51e-10	1.44e-09	d__Bacteria	Firmicutes	Bacilli	Thermoactinomycetales	Thermoactinomycetaceae	Thermoactinomyces	NA
f533560df714891f753f77ad02a8bdcc	-21.1151	3.87801	80.5301	3.39e-06	6.26e-06	d__Bacteria	Proteobacteria	Gammaproteobacteria	Xanthomonadales	Xanthomonadaceae	Unclassified Xanthomonadaceae	NA
f896b79bc617f5b901f77a76927e214b	-20.5537	10.7785	2262.18	2.51e-12	1.34e-11	d__Bacteria	Firmicutes	Bacilli	Paenibacillales	Paenibacillaceae	Fontibacillus	NA
ffe8bb983bb435157586fff46b721873	-18.9983	6.38905	428.252	5.43e-07	1.13e-06	d__Bacteria	Proteobacteria	Gammaproteobacteria	Burkholderiales	Oxalobacteraceae	Unclassified Oxalobacteraceae	NA
ND Genesis vs. Conlon. (Positive logFC indicates increased EB abundance in Conlon (decrease EB in ND Genesis), while negative logFC indicates decreased EB in Conlon (increased EB in ND Genesis))
Row.names	logFC	logCPM	F	PValue	FDR	Kingdom	Phylum	Class	Order	Family	Genus
1029ea62891a5672f8a44640293e740d	5.30267	5.02393	9.14395	0.00892652	0.0428473	d__Bacteria	Firmicutes	Bacilli	Bacillales	Bacillaceae	Aeribacillus
10c923f80b8fb2516c8e18018b69a5d2	3.47302	11.9639	131.57	2.85e-07	1.37e-05	d__Bacteria	Proteobacteria	Gammaproteobacteria	Enterobacterales	Enterobacteriaceae	Unclassified Enterobacteriaceae
1a05d963ef90ff92203fa089e040c253	-14.3627	16.2725	23.4497	8.38e-05	0.00100574	d__Bacteria	Firmicutes	Bacilli	Brevibacillales	Brevibacillaceae	Brevibacillus
6a8b92348d330b82a80db6a0ce6de463	1.25213	8.73877	20.3514	0.000993911	0.00681539	d__Bacteria	Firmicutes	Bacilli	Paenibacillales	Paenibacillaceae	Paenibacillus
6fe3e334cd8d08de34f48ecafc253fca	-3.92164	11.0777	64.0708	8.68e-06	0.000208412	d__Bacteria	Firmicutes	Bacilli	Acholeplasmatales	Acholeplasmataceae	Candidatus_Phytoplasma
86278af52227cf69083f44eb9e954497	-5.12122	4.96582	66.4113	0.000773894	0.00619116	d__Bacteria	Firmicutes	Bacilli	Paenibacillales	Paenibacillaceae	Cohnella
87ede1ddd0b92c896520ada51b67c4e4	5.41742	5.82622	13.1173	0.00268901	0.0143414	d__Bacteria	Firmicutes	Bacilli	Exiguobacterales	Exiguobacteraceae	Exiguobacterium
cccf693c9e757d7b5ffacb5d97738f38	14.7106	14.3481	346.98	1.97e-05	0.000315484	d__Bacteria	Firmicutes	Bacilli	Bacillales	Planococcaceae	Lysinibacillus
e28abed63dd9831365aaced43cd1f049	-9.9338	15.6718	16.5272	0.000542373	0.00520678	d__Bacteria	Proteobacteria	Gammaproteobacteria	Xanthomonadales	Xanthomonadaceae	Xanthomonas
ed51fd88d01c1d97778d7b8459550ac7	-6.75263	6.17431	48.7267	0.00167564	0.0100539	d__Bacteria	Firmicutes	Bacilli	Thermoactinomycetales	Thermoactinomycetaceae	Thermoactinomyces
AAC Synergy vs. Conlon (Positive logFC indicates increased EB abundance in Conlon (decrease EB in AAC Synergy), while negative logFC indicates decreased EB in Conlon (increased EB in AAC Synergy))
Row.names	logFC	logCPM	F	PValue	FDR	Kingdom	Phylum	Class	Order	Family	Genus
134c9712b54194e4726dd54aa9cd4938	-4.52981	15.2377	12.0841	0.00221931	0.0152181	d__Bacteria	Firmicutes	Bacilli	Bacillales	Bacillaceae	Unclassified Bacillaceae
1a05d963ef90ff92203fa089e040c253	12.5559	16.2725	15.746	0.000685269	0.0100626	d__Bacteria	Firmicutes	Bacilli	Brevibacillales	Brevibacillaceae	Brevibacillus
6a8b92348d330b82a80db6a0ce6de463	-1.87072	8.73877	42.9768	5.11e-05	0.00245446	d__Bacteria	Firmicutes	Bacilli	Paenibacillales	Paenibacillaceae	Paenibacillus
86278af52227cf69083f44eb9e954497	4.87987	4.96582	63.9268	0.000838551	0.0100626	d__Bacteria	Firmicutes	Bacilli	Paenibacillales	Paenibacillaceae	Cohnella
87ede1ddd0b92c896520ada51b67c4e4	-6.30417	5.82622	15.684	0.00136796	0.0131324	d__Bacteria	Firmicutes	Bacilli	Exiguobacterales	Exiguobacteraceae	Exiguobacterium
e28abed63dd9831365aaced43cd1f049	10.2043	15.6718	17.5134	0.000406773	0.00976255	d__Bacteria	Proteobacteria	Gammaproteobacteria	Xanthomonadales	Xanthomonadaceae	Xanthomonas
ed51fd88d01c1d97778d7b8459550ac7	6.45797	6.17431	47.3631	0.00177371	0.0141897	d__Bacteria	Firmicutes	Bacilli	Thermoactinomycetales	Thermoactinomycetaceae	Thermoactinomyces
ffe8bb983bb435157586fff46b721873	-3.75942	4.47852	10.0474	0.00666403	0.0355415	d__Bacteria	Proteobacteria	Gammaproteobacteria	Burkholderiales	Oxalobacteraceae	Unclassified Oxalobacteraceae
ND Genesis vs. AAC Synergy (Positive logFC indicates increased EB abundance in AAC Synergy (decrease EB in ND Genesis), while negative logFC indicates decreased EB in AAC Synergy (increased EB in ND Genesis)).
Row.names	logFC	logCPM	F	PValue	FDR	Kingdom	Phylum	Class	Order	Family	Genus
10c923f80b8fb2516c8e18018b69a5d2	3.02585	11.9639	102.164	9.73e-07	4.67e-05	d__Bacteria	Proteobacteria	Gammaproteobacteria	Enterobacterales	Enterobacteriaceae	Unclassified Enterobacteriaceae
6fe3e334cd8d08de34f48ecafc253fca	-4.69603	11.0777	86.1714	2.19e-06	5.25e-05	d__Bacteria	Firmicutes	Bacilli	Acholeplasmatales	Acholeplasmataceae	Candidatus_Phytoplasma
cccf693c9e757d7b5ffacb5d97738f38	15.5013	14.3481	359.71	1.82e-05	0.000291169	d__Bacteria	Firmicutes	Bacilli	Bacillales	Planococcaceae	Lysinibacillus

### Sheet: TableS8_DAA_ITS 
Table S8 : Differential abundance analysis of pairwise genotype and location comparison of the malting barley seed endophytic fungal communties
Carrington vs. Casselton (Positive logFC indicates increased endophytic bacterial (EB) abundance in Carrington (decrease EB in Casselton), while negative logFC indicates decreased EB in Carrington (increased EB in Casselton))
Row.names	logFC	logCPM	F	PValue	FDR	Kingdom	Phylum	Class	Order	Family	Genus	Species
50bfdaf30a9d0e04e0a27acb42f1d434	11.2978	8.30814	61.3694	3.48e-07	2.04e-05	Fungi	Ascomycota	Dothideomycetes	Pleosporales	Pleosporaceae	Pyrenophora	Pyrenophora Pyrenophora_tritici-repentis
0aabefbae1fb2816c828db90e0d63a83	7.75454	4.80076	21.8482	0.000698665	0.00986864	Fungi	Basidiomycota	Ustilaginomycetes	Ustilaginales	Ustilaginaceae	Ustilago	Unclassified Ustilago
1b12f35929c0bcad36981606917bd9de	6.75658	5.94495	25.2237	5.47e-05	0.0015456	Fungi	Basidiomycota	Exobasidiomycetes	Entylomatales	Entylomataceae	Tilletiopsis	Tilletiopsis Tilletiopsis_washingtonensis
4b52567906488fbc30f7a4b46b8f278e	3.98527	5.52239	15.4904	0.000513816	0.00967688	Fungi	Ascomycota	Sordariomycetes	Hypocreales	Nectriaceae	Unclassified Nectriaceae	Unclassified Nectriaceae
aa941ae018b7de896eb87c5e581068cb	3.58769	4.35301	9.7238	0.00405822	0.0340317	Fungi	Ascomycota	Dothideomycetes	Pleosporales	Unclassified Pleosporales	Unclassified Pleosporales	Unclassified Pleosporales
57e15002879da4d27e997575601274f9	3.58007	9.06268	33.3229	3.19e-06	0.000120327	Fungi	Basidiomycota	Tremellomycetes	Tremellales	Bulleribasidiaceae	Vishniacozyma	Vishniacozyma Vishniacozyma_sp
47fdf6af4354e870f509d46f82ea24a3	2.3647	7.01863	14.9779	0.000510937	0.00967688	Fungi	Basidiomycota	Tremellomycetes	Filobasidiales	Filobasidiaceae	Filobasidium	Filobasidium Filobasidium_sp
4bf3586ea821adde9d699424d974d025	2.13805	10.5957	14.7936	0.000635001	0.00986864	Fungi	Ascomycota	Dothideomycetes	Pleosporales	Pleosporaceae	Alternaria	Unclassified Alternaria
8e42ad39518d1307e653fe4dec4e11f3	-3.15745	5.57859	10.5615	0.00256362	0.0242704	Fungi	Ascomycota	Sordariomycetes	Hypocreales	Hypocreales_fam_Incertae_sedis	Acremonium	Acremonium Acremonium_sp
8b0d1b05bfd1ac362915afeed6cb42b4	-5.87786	3.26798	14.2264	0.00257739	0.0242704	Fungi	Ascomycota	Sordariomycetes	Hypocreales	Cordycipitaceae	Unclassified Cordycipitaceae	Unclassified Cordycipitaceae
53d78a00fa12f6c74d544eb3816e29db	-6.36853	3.63895	10.8335	0.00421632	0.0340317	Fungi	Basidiomycota	Ustilaginomycetes	Ustilaginales	Ustilaginaceae	Ustilaginaceae_gen_Incertae_sedis	Ustilaginaceae_gen_Incertae_sedis Ustilaginaceae_sp
d8d87b6938eaa2de189549a2bce88ad4	-7.60604	4.71465	11.5269	0.00239487	0.0242704	Fungi	Basidiomycota	Malasseziomycetes	Malasseziales	Malasseziaceae	Malassezia	Malassezia Malassezia_sp
c47f9123417b081fc3b389afcba6606d	-8.77075	8.05252	43.5981	3.62e-07	2.04e-05	Fungi	Basidiomycota	Ustilaginomycetes	Ustilaginales	Ustilaginaceae	Moesziomyces	Moesziomyces Moesziomyces_aphidis
Crookston vs. St. Paul (Positive logFC indicates increased endophytic bacterial (EB) abundance in St. Paul (decrease EB in Crookston), while negative logFC indicates decreased EB in St. Paul (increased EB in Crookston)
Row.names	logFC	logCPM	F	PValue	FDR	Kingdom	Phylum	Class	Order	Family	Genus	Species
7eb9ecc8e8603759e482068a1a8218f8	8.21427	5.2962	33.9643	8.41e-09	3.17e-07	Fungi	Ascomycota	Dothideomycetes	Pleosporales	Pleosporaceae	Curvularia	Curvularia Curvularia_sp
53d78a00fa12f6c74d544eb3816e29db	5.63943	3.31845	8.02586	0.00522848	0.0448244	Fungi	Basidiomycota	Ustilaginomycetes	Ustilaginales	Ustilaginaceae	Ustilaginaceae_gen_Incertae_sedis	Ustilaginaceae_gen_Incertae_sedis Ustilaginaceae_sp
ac0fff1af947379981bea0300b437666	5.53194	3.18288	8.13926	0.00444704	0.0448244	Fungi	Basidiomycota	Tremellomycetes	Tremellales	Trimorphomycetaceae	Saitozyma	Saitozyma Saitozyma_sp
004c3184c8af699bb9694c7167fafebf	5.5316	3.18121	8.00232	0.00492455	0.0448244	Fungi	Basidiomycota	Cystobasidiomycetes	Erythrobasidiales	Erythrobasidiaceae	Erythrobasidium	Erythrobasidium Erythrobasidium_hasegawae
b43f747faaa75af70654e2ebbdf6e0f4	4.77552	7.86349	55.9234	2.05e-13	2.31e-11	Fungi	Ascomycota	Sordariomycetes	Hypocreales	Nectriaceae	Fusarium	Fusarium Fusarium_poae
47fdf6af4354e870f509d46f82ea24a3	2.65435	6.21127	22.5829	2.49e-06	4.68e-05	Fungi	Basidiomycota	Tremellomycetes	Filobasidiales	Filobasidiaceae	Filobasidium	Filobasidium Filobasidium_sp
4bf3586ea821adde9d699424d974d025	-1.51529	9.63107	23.0672	1.8e-06	4.68e-05	Fungi	Ascomycota	Dothideomycetes	Pleosporales	Pleosporaceae	Alternaria	Unclassified Alternaria
a8baad2f37f0a43574ba108eb7d24790	-2.21119	7.05565	22.9599	2.37e-06	4.68e-05	Fungi	Ascomycota	Dothideomycetes	Pleosporales	Pleosporaceae	Bipolaris	Unclassified Bipolaris
d7537b1814536265afb0aef94802312f	-3.17288	5.26154	15.7192	8.07e-05	0.0013028	Fungi	Ascomycota	Saccharomycetes	Saccharomycetales	Metschnikowiaceae	Metschnikowia	Unclassified Metschnikowia
687645ed0144e6cc12bce9dfc400370e	-3.20274	4.81487	15.3881	0.000104336	0.00147375	Fungi	Basidiomycota	Microbotryomycetes	Sporidiobolales	Sporidiobolaceae	Sporobolomyces	Sporobolomyces Sporobolomyces_roseus
4ff857e7923c2a950c6ba4c56cb16770	-3.22461	3.64203	8.02219	0.00476782	0.0448244	Fungi	Ascomycota	Dothideomycetes	Pleosporales	Pleosporaceae	Unclassified Pleosporaceae	Unclassified Pleosporaceae
25fe4fee79fe7eada65db2a2d818f6f9	-6.21025	3.61895	12.9474	0.000363705	0.00456652	Fungi	Ascomycota	Dothideomycetes	Pleosporales	Phaeosphaeriaceae	Unclassified Phaeosphaeriaceae	Unclassified Phaeosphaeriaceae
0f368d2499b68080e47b73df0f2c9a2f	-9.25251	6.22138	44.8594	3.31e-11	1.87e-09	Fungi	Ascomycota	Dothideomycetes	Pleosporales	Phaeosphaeriaceae	Parastagonospora	Parastagonospora Parastagonospora_forlicesenica
Conlon vs. AAC Synergy (Positive logFC indicates increased EB abundance in Conlon (decrease EB in AAC Synergy), while negative logFC indicates decreased EB in Conlon (increased EB in AAC Synergy).
Row.names	logFC	logCPM	F	PValue	FDR	Kingdom	Phylum	Class	Order	Family	Genus	Species
0f368d2499b68080e47b73df0f2c9a2f	8.84155	5.28897	28.6339	9.16e-08	3.45e-06	Fungi	Ascomycota	Dothideomycetes	Pleosporales	Phaeosphaeriaceae	Parastagonospora	Parastagonospora Parastagonospora_forlicesenica
25fe4fee79fe7eada65db2a2d818f6f9	7.16825	3.94918	24.9473	6.1e-07	1.72e-05	Fungi	Ascomycota	Dothideomycetes	Pleosporales	Phaeosphaeriaceae	Unclassified Phaeosphaeriaceae	Unclassified Phaeosphaeriaceae
44639e8de20cc7affcf9247a5e0ff198	5.25459	3.98642	8.67034	0.00325001	0.0262322	Fungi	Basidiomycota	Tremellomycetes	Tremellales	Bulleribasidiaceae	Dioszegia	Dioszegia Dioszegia_sp
ea205d3ae435edaa4cdbf5d3325fcc61	5.18628	2.69118	9.31848	0.0022811	0.0214804	Fungi	Ascomycota	Dothideomycetes	Pleosporales	Pleosporaceae	Stemphylium	Stemphylium Stemphylium_vesicarium
f6fcbacbcfff4713207c76b547633daf	5.18319	2.72592	9.43486	0.00214106	0.0214804	Fungi	Ascomycota	Dothideomycetes	Pleosporales	Didymellaceae	Unclassified Didymellaceae	Unclassified Didymellaceae
ac0fff1af947379981bea0300b437666	4.98311	2.66091	7.51474	0.00614252	0.0385614	Fungi	Basidiomycota	Tremellomycetes	Tremellales	Trimorphomycetaceae	Saitozyma	Saitozyma Saitozyma_sp
4b52567906488fbc30f7a4b46b8f278e	4.09686	4.71742	14.7526	0.000124179	0.00175403	Fungi	Ascomycota	Sordariomycetes	Hypocreales	Nectriaceae	Unclassified Nectriaceae	Unclassified Nectriaceae
c47f9123417b081fc3b389afcba6606d	4.00778	7.10241	11.2811	0.000789185	0.00891779	Fungi	Basidiomycota	Ustilaginomycetes	Ustilaginales	Ustilaginaceae	Moesziomyces	Moesziomyces Moesziomyces_aphidis
a8baad2f37f0a43574ba108eb7d24790	-1.53072	7.03976	7.65447	0.00568511	0.0377893	Fungi	Ascomycota	Dothideomycetes	Pleosporales	Pleosporaceae	Bipolaris	Unclassified Bipolaris
d1b3400908e1973a4c430b9d4aa011a9	-1.62585	8.75845	19.4828	1.04e-05	0.000167502	Fungi	Basidiomycota	Tremellomycetes	Tremellales	Bulleraceae	Bullera	Unclassified Bullera
b43f747faaa75af70654e2ebbdf6e0f4	-2.20393	7.44392	12.985	0.00031722	0.00398287	Fungi	Ascomycota	Sordariomycetes	Hypocreales	Nectriaceae	Fusarium	Fusarium Fusarium_poae
0aabefbae1fb2816c828db90e0d63a83	-3.50662	7.83888	43.1738	5.55e-11	3.13e-09	Fungi	Basidiomycota	Ustilaginomycetes	Ustilaginales	Ustilaginaceae	Ustilago	Unclassified Ustilago
53d78a00fa12f6c74d544eb3816e29db	-4.97254	3.48901	7.81984	0.00518838	0.0377893	Fungi	Basidiomycota	Ustilaginomycetes	Ustilaginales	Ustilaginaceae	Ustilaginaceae_gen_Incertae_sedis	Ustilaginaceae_gen_Incertae_sedis Ustilaginaceae_sp
34a06440ec3417a71fb9447797ca1e3e	-6.54188	4.55458	24.1643	9.14e-07	2.07e-05	Fungi	Basidiomycota	Unclassified Basidiomycota	Unclassified Basidiomycota	Unclassified Basidiomycota	Unclassified Basidiomycota	Unclassified Basidiomycota
7eb9ecc8e8603759e482068a1a8218f8	-7.60114	4.42634	20.8779	5.02e-06	9.45e-05	Fungi	Ascomycota	Dothideomycetes	Pleosporales	Pleosporaceae	Curvularia	Curvularia Curvularia_sp
50bfdaf30a9d0e04e0a27acb42f1d434	-8.29231	7.3282	50.603	1.3e-12	1.47e-10	Fungi	Ascomycota	Dothideomycetes	Pleosporales	Pleosporaceae	Pyrenophora	Pyrenophora Pyrenophora_tritici-repentis
ND Genesis vs. Conlon(Positive logFC indicates increased EB abundance in ND Genesis (decrease EB in Conlon), while negative logFC indicates decreased EB in ND Genesis (increased EB in Conlon)
Row.names	logFC	logCPM	F	PValue	FDR	Kingdom	Phylum	Class	Order	Family	Genus	Species
53d78a00fa12f6c74d544eb3816e29db	6.08708	3.48901	14.6926	0.000128181	0.00206921	Fungi	Basidiomycota	Ustilaginomycetes	Ustilaginales	Ustilaginaceae	Ustilaginaceae_gen_Incertae_sedis	Ustilaginaceae_gen_Incertae_sedis Ustilaginaceae_sp
d578ac29173716582f123e02e25916d6	6.0389	3.39066	13.7662	0.000209392	0.00295766	Fungi	Ascomycota	Sordariomycetes	Trichosphaeriales	Trichosphaeriaceae	Nigrospora	Nigrospora Nigrospora_oryzae
8b0d1b05bfd1ac362915afeed6cb42b4	5.33279	2.75032	9.44051	0.00213447	0.0160797	Fungi	Ascomycota	Sordariomycetes	Hypocreales	Cordycipitaceae	Unclassified Cordycipitaceae	Unclassified Cordycipitaceae
3d1a6e265ddf745da4b03a7f576afe79	4.98179	2.59118	7.80696	0.00522543	0.0295237	Fungi	Basidiomycota	Tremellomycetes	Tremellales	Tremellales_fam_Incertae_sedis	Tremellales_gen_Incertae_sedis	Tremellales_gen_Incertae_sedis Tremellales_sp
34a06440ec3417a71fb9447797ca1e3e	4.93014	4.55458	10.6513	0.00110771	0.0113792	Fungi	Basidiomycota	Unclassified Basidiomycota	Unclassified Basidiomycota	Unclassified Basidiomycota	Unclassified Basidiomycota	Unclassified Basidiomycota
0aabefbae1fb2816c828db90e0d63a83	3.94734	7.83888	47.8911	5.11e-12	2.88e-10	Fungi	Basidiomycota	Ustilaginomycetes	Ustilaginales	Ustilaginaceae	Ustilago	Unclassified Ustilago
d7537b1814536265afb0aef94802312f	3.1504	4.54017	11.1859	0.000830603	0.00938581	Fungi	Ascomycota	Saccharomycetes	Saccharomycetales	Metschnikowiaceae	Metschnikowia	Unclassified Metschnikowia
b43f747faaa75af70654e2ebbdf6e0f4	2.76047	7.44392	27.1695	1.94e-07	5.49e-06	Fungi	Ascomycota	Sordariomycetes	Hypocreales	Nectriaceae	Fusarium	Fusarium Fusarium_poae
c47f9123417b081fc3b389afcba6606d	2.67346	7.10241	8.77003	0.00307738	0.0204555	Fungi	Basidiomycota	Ustilaginomycetes	Ustilaginales	Ustilaginaceae	Moesziomyces	Moesziomyces Moesziomyces_aphidis
32d803ea4f7597b98cb899f42ce23fee	2.24569	5.97829	10.3702	0.00128928	0.0121407	Fungi	Basidiomycota	Cystobasidiomycetes	Cystobasidiomycetes_ord_Incertae_sedis	Symmetrosporaceae	Symmetrospora	Symmetrospora Symmetrospora_oryzicola
8e42ad39518d1307e653fe4dec4e11f3	2.20044	4.89566	7.64008	0.00573057	0.0306476	Fungi	Ascomycota	Sordariomycetes	Hypocreales	Hypocreales_fam_Incertae_sedis	Acremonium	Acremonium Acremonium_sp
687645ed0144e6cc12bce9dfc400370e	1.58528	7.12943	8.5065	0.00355538	0.0223199	Fungi	Basidiomycota	Microbotryomycetes	Sporidiobolales	Sporidiobolaceae	Sporobolomyces	Sporobolomyces Sporobolomyces_roseus
4bf3586ea821adde9d699424d974d025	1.3387	10.1925	19.6736	9.39e-06	0.000212299	Fungi	Ascomycota	Dothideomycetes	Pleosporales	Pleosporaceae	Alternaria	Unclassified Alternaria
445c423db2fdd3d055b663561104c45c	-1.47601	15.9859	501.826	9.71e-106	1.1e-103	Fungi	Unclassified Fungi	Unclassified Fungi	Unclassified Fungi	Unclassified Fungi	Unclassified Fungi	Unclassified Fungi
4b52567906488fbc30f7a4b46b8f278e	-2.86255	4.71742	9.01933	0.00268532	0.0189651	Fungi	Ascomycota	Sordariomycetes	Hypocreales	Nectriaceae	Unclassified Nectriaceae	Unclassified Nectriaceae
aab93df9c3681cbdf6d111f88b5ceeef	-3.53646	2.92535	7.56713	0.00596679	0.0306476	Fungi	Ascomycota	Sordariomycetes	Unclassified Sordariomycetes	Unclassified Sordariomycetes	Unclassified Sordariomycetes	Unclassified Sordariomycetes
25fe4fee79fe7eada65db2a2d818f6f9	-4.05631	3.94918	17.5028	2.92e-05	0.00055005	Fungi	Ascomycota	Dothideomycetes	Pleosporales	Phaeosphaeriaceae	Unclassified Phaeosphaeriaceae	Unclassified Phaeosphaeriaceae
ac0fff1af947379981bea0300b437666	-4.82828	2.66091	7.21058	0.00727272	0.0357312	Fungi	Basidiomycota	Tremellomycetes	Tremellales	Trimorphomycetaceae	Saitozyma	Saitozyma Saitozyma_sp
ea205d3ae435edaa4cdbf5d3325fcc61	-5.18411	2.69118	9.66917	0.00188496	0.0152143	Fungi	Ascomycota	Dothideomycetes	Pleosporales	Pleosporaceae	Stemphylium	Stemphylium Stemphylium_vesicarium
f6fcbacbcfff4713207c76b547633daf	-5.22033	2.72592	9.92786	0.00163809	0.0142387	Fungi	Ascomycota	Dothideomycetes	Pleosporales	Didymellaceae	Unclassified Didymellaceae	Unclassified Didymellaceae
0f368d2499b68080e47b73df0f2c9a2f	-8.70698	5.28897	28.2191	1.13e-07	4.27e-06	Fungi	Ascomycota	Dothideomycetes	Pleosporales	Phaeosphaeriaceae	Parastagonospora	Parastagonospora Parastagonospora_forlicesenica
ND Genesis vs. AAC Synergy (Positive logFC indicates increased EB abundance in ND Genesis (decrease EB in AAC Synergy), while negative logFC indicates decreased EB in ND Genesis (increased EB in AAC Synergy).
Row.names	logFC	logCPM	F	PValue	FDR	Kingdom	Phylum	Class	Order	Family	Genus	Species
44639e8de20cc7affcf9247a5e0ff198	6.89797	3.98642	20.6175	5.75e-06	0.000162349	Fungi	Basidiomycota	Tremellomycetes	Tremellales	Bulleribasidiaceae	Dioszegia	Dioszegia Dioszegia_sp
c47f9123417b081fc3b389afcba6606d	6.68124	7.10241	46.7279	9.19e-12	3.46e-10	Fungi	Basidiomycota	Ustilaginomycetes	Ustilaginales	Ustilaginaceae	Moesziomyces	Moesziomyces Moesziomyces_aphidis
8b0d1b05bfd1ac362915afeed6cb42b4	5.26492	2.75032	8.78282	0.00305592	0.0345319	Fungi	Ascomycota	Sordariomycetes	Hypocreales	Cordycipitaceae	Unclassified Cordycipitaceae	Unclassified Cordycipitaceae
687645ed0144e6cc12bce9dfc400370e	2.19875	7.12943	14.9559	0.000111526	0.00180035	Fungi	Basidiomycota	Microbotryomycetes	Sporidiobolales	Sporidiobolaceae	Sporobolomyces	Sporobolomyces Sporobolomyces_roseus
32d803ea4f7597b98cb899f42ce23fee	1.76589	5.97829	8.05517	0.00455666	0.0468093	Fungi	Basidiomycota	Cystobasidiomycetes	Cystobasidiomycetes_ord_Incertae_sedis	Symmetrosporaceae	Symmetrospora	Symmetrospora Symmetrospora_oryzicola
d1b3400908e1973a4c430b9d4aa011a9	-1.23763	8.75845	10.7229	0.00106577	0.0133813	Fungi	Basidiomycota	Tremellomycetes	Tremellales	Bulleraceae	Bullera	Unclassified Bullera
445c423db2fdd3d055b663561104c45c	-1.47674	15.9859	514.019	3.9e-108	4.4e-106	Fungi	Unclassified Fungi	Unclassified Fungi	Unclassified Fungi	Unclassified Fungi	Unclassified Fungi	Unclassified Fungi
7eb9ecc8e8603759e482068a1a8218f8	-5.93497	4.42634	17.3802	3.11e-05	0.000703882	Fungi	Ascomycota	Dothideomycetes	Pleosporales	Pleosporaceae	Curvularia	Curvularia Curvularia_sp
50bfdaf30a9d0e04e0a27acb42f1d434	-11.0106	7.3282	59.1061	1.8e-14	1.02e-12	Fungi	Ascomycota	Dothideomycetes	Pleosporales	Pleosporaceae	Pyrenophora	Pyrenophora Pyrenophora_tritici-repentis

### Sheet: Table S9_Shared ASVs
Table S9A: Shared ASVs between differentially abundant pairwise location comparison between Crookston vs. St Paul and Cassselton vs. Carrington for seed endophytes
Bacterial communities
FeatureID	Kingdom	Phylum	Class	Order	Family	Genus
a2a628c3f64e884d598821443db5a171	d__Bacteria	Proteobacteria	Gammaproteobacteria	Enterobacterales	Erwiniaceae	Unclassified Erwiniaceae
6a8b92348d330b82a80db6a0ce6de463	d__Bacteria	Firmicutes	Bacilli	Paenibacillales	Paenibacillaceae	Paenibacillus
cccf693c9e757d7b5ffacb5d97738f38	d__Bacteria	Firmicutes	Bacilli	Bacillales	Planococcaceae	Lysinibacillus
e28abed63dd9831365aaced43cd1f049	d__Bacteria	Proteobacteria	Gammaproteobacteria	Xanthomonadales	Xanthomonadaceae	Xanthomonas
4ab7662f7718eaad84657c817bc3e7d9	d__Bacteria	Actinobacteriota	Actinobacteria	Micrococcales	Microbacteriaceae	Unclassified Microbacteriaceae
ed51fd88d01c1d97778d7b8459550ac7	d__Bacteria	Firmicutes	Bacilli	Thermoactinomycetales	Thermoactinomycetaceae	Thermoactinomyces
a8324f12bd74d6b495eb3799d684f111	d__Bacteria	Proteobacteria	Gammaproteobacteria	Enterobacterales	Unclassified Enterobacteriaceae	Unclassified Enterobacteriaceae
134c9712b54194e4726dd54aa9cd4938	d__Bacteria	Firmicutes	Bacilli	Bacillales	Bacillaceae	Unclassified Baccilaceae
10c923f80b8fb2516c8e18018b69a5d2	d__Bacteria	Proteobacteria	Gammaproteobacteria	Enterobacterales	Enterobacteriaceae	Unclassified Enterobacteriaceae
Fungal communities
FeatureID	Kingdom	Phylum	Class	Order	Family	Genus	Species
53d78a00fa12f6c74d544eb3816e29db	Fungi	Basidiomycota	Ustilaginomycetes	Ustilaginales	Ustilaginaceae	Ustilaginaceae_gen_Incertae_sedis	Ustilaginaceae_gen_Incertae_sedis Ustilaginaceae_sp
4bf3586ea821adde9d699424d974d025	Fungi	Ascomycota	Dothideomycetes	Pleosporales	Pleosporaceae	Alternaria	Unclassified Alternaria
47fdf6af4354e870f509d46f82ea24a3	Fungi	Basidiomycota	Tremellomycetes	Filobasidiales	Filobasidiaceae	Filobasidium	Filobasidium Filobasidium_sp
